# Innervation and cargo-specific axonal transport impairments in FUS-ALS mice with gain and loss of function

**DOI:** 10.1101/2025.06.16.659513

**Authors:** Rebecca L Simkin, Andrew P Tosolini, Alla Mikheenko, Agnieszka M Ule, Wenanlan Jin, Bernadett Kalmar, Mhoriam Ahmed, Qiuhan Lang, Franciane Lirot, Martha F McLaughlin, Georgia Price, David Villarroel-Campos, Linda Greensmith, James N Sleigh, Thomas J Cunningham, Giampietro Schiavo, Elizabeth M C Fisher, Pietro Fratta, Nicol Birsa

## Abstract

Mutations in the RNA-binding protein FUS lead to nuclear depletion and cytoplasmic mislocalisation of the protein and cause amyotrophic lateral sclerosis (ALS). Using a novel FUS-ALS mouse model, we found that adult mutant mice develop loss of function transcriptomic alterations, along with aberrant cytoplasmic partitioning associated with translatome deficits. Neuromuscular junction innervation was selectively impaired in FUS-ALS females; however, reinnervation following sciatic nerve crush was equally perturbed in both sexes. Additionally, we observed cargo-specific axonal transport alterations, a process critical for neuronal maintenance. *In vivo* mitochondrial transport was impaired across FUS-ALS mice, whereas the transport of signalling endosomes was selectively disrupted in mutant females. Altogether, our findings identify broader and sex-dependent motor neuron dysfunction in FUS-ALS, emphasise the link between endosomal transport impairments and denervation in disease, and establish FUS-ALS mice as a valuable model for investigating early cellular impairments driving ALS pathology.
