## Supplemental Table 6 for "Innervation and cargo-specific axonal transport impairments in FUS-ALS mice with gain and loss of function"

### Sheet: Figure 3
	Figure 3B
			Male			Female
			Fus+/+	Fus+/∆14	Fus∆14/∆14	Fus+/+	Fus+/∆14	Fus∆14/∆14
		Fully innervated (%)	89.00 ± 0.86	87.80 ± 1.66	88.00 ± 1.45	83.20 ± 1.53	81.40 ± 1.63	73.00 ± 3.27
		Partially innervated (%)	8.67 ± 0.88	10.20 ± 0.97	10.14 ± 1.08	14.80 ± 1.16	17.40 ± 1.36	24.80 ± 3.22
		Denervated (%)	2.33 ± 0.33	1.80 ± 0.80	2.00 ± 0.49	2.00 ± 0.45	1.20 ± 0.37	2.20 ± 0.20
		n =	6	5	7	5	5	5
	Figure 3C
			Male			Female
			Fus+/+	Fus+/∆14	Fus∆14/∆14	Fus+/+	Fus+/∆14	Fus∆14/∆14
		Endplate area (µm2)	300.02 ± 9.36	284.68 ± 13.86	207.81 ± 17.47	302.11 ± 10.72	288.12 ± 4.19	204.36 ± 9.91
		n =	3	4	4	5	5	5
	Figure 3E
			Male			Female
			Fus+/+	Fus+/∆14	Fus∆14/∆14	Fus+/+	Fus+/∆14	Fus∆14/∆14
		Fully innervated (%)	66.00 ± 2.04	66.00 ± 4.24	56.00 ± 3.36	63.40 ± 1.21	60.20 ± 2.92	51.60 ± 4.11
		Partially innervated (%)	27.00 ± 1.96	27.20 ± 3.06	33.60 ± 2.77	30.40 ± 1.50	33.60 ± 2.32	38.80 ± 2.99
		Denervated (%)	7.00 ± 1.29	6.80 ± 1.43	10.40 ± 1.57	6.20 ± 0.37	6.20 ± 0.92	9.60 ± 1.54
		n =	4	5	5	5	5	5
	Figure 3F
			Male			Female
			Fus+/+	Fus+/∆14	Fus∆14/∆14	Fus+/+	Fus+/∆14	Fus∆14/∆14
		Endplate area (µm2)	281.98 ± 28.46	267.54 ± 21.27	202.79 ± 20.20	268.68 ± 8.19	263.95 ± 14.75	209.47 ± 14.14
		n =	3	4	4	5	5	5

### Sheet: Figure 4
	Figure 4B
			Anterograde		Retrograde
			Fus+/+	Fus∆14/∆14	Fus+/+	Fus∆14/∆14
		Mean mitochondrial speed (µm/s)	0.72 ± 0.03	0.55 ± 0.03	0.69 ± 0.03	0.51 ± 0.03
		n =	9	8	9	8
	Figure 4D
			Anterograde		Retrograde
			Fus+/+	Fus∆14/∆14	Fus+/+	Fus∆14/∆14
		Pausing (%)	2.62 ± 0.51	4.85 ± 0.99	3.28 ± 0.41	5.06 ± 0.88
		n =	9	8	9	8
	Figure 4E
			Fus+/+	Fus∆14/∆14
		Mean mitochondrion area (µm2)	2.93 ± 0.14	2.70 ± 0.12
		n =	9	8
	Figure 4F
			Fus+/+	Fus∆14/∆14
		Mitochondrial occupancy (%)	31.73 ± 1.09	30.13 ± 1.36
		n =	9	8
	Figure 4I
			Male			Female
			Fus+/+	Fus+/∆14	Fus∆14/∆14	Fus+/+	Fus+/∆14	Fus∆14/∆14
		Mean endosome speed (µm/s)	2.72 ± 0.10	2.63 ± 0.04	2.79 ± 0.04	2.77 ± 0.05	2.61 ± 0.22	1.76 ± 0.29
		n =	4	3	4	3	3	3
	Figure 4J
			Male			Female
			Fus+/+	Fus+/∆14	Fus∆14/∆14	Fus+/+	Fus+/∆14	Fus∆14/∆14
		Maximum endosome speed (µm/s)	4.18 ± 0.13	4.27 ± 0.23	3.96 ± 0.07	4.30 ± 0.11	3.93 ± 0.41	2.95 ± 0.39
		n =	4	3	4	3	3	3
	Figure 4L
			Male			Female
			Fus+/+	Fus+/∆14	Fus∆14/∆14	Fus+/+	Fus+/∆14	Fus∆14/∆14
		Pausing (%)	3.68 ± 0.52	3.38 ± 1.29	3.87 ± 0.78	3.21 ± 0.93	4.75 ± 0.61	11.63 ± 2.49
		n =	4	3	4	3	3	3
	SFigure 4A
			Anterograde		Retrograde
			Fus+/+	Fus∆14/∆14	Fus+/+	Fus∆14/∆14
		Maximum mitochondrial speed (µm/s)	1.07 ± 0.05	0.85 ± 0.06	1.13 ± 0.09	0.75 ± 0.05
		n =	9	8	9	8
	SFigure 4D
			Male		Female
			Fus+/+	Fus∆14/∆14	Fus+/+	Fus∆14/∆14
		Mean mitochondrial speed - anterograde (µm/s)	0.72 ± 0.05	0.57 ± 0.03	0.72 ± 0.05	0.53 ± 0.06
		n =	3	5	6	3
	SFigure 4E
			Male		Female
			Fus+/+	Fus∆14/∆14	Fus+/+	Fus∆14/∆14
		Mean mitochondrial speed - retrograde (µm/s)	0.69 ± 0.01	0.50 ± 0.02	0.69 ± 0.05	0.53 ± 0.07
		n =	3	5	6	3
	SFigure 4F
			Male		Female
			Fus+/+	Fus∆14/∆14	Fus+/+	Fus∆14/∆14
		Maximum mitochondrial speed - anterograde (µm/s)	1.04 ± 0.06	0.87 ± 0.08	1.09 ± 0.06	0.81 ± 0.08
		n =	3	5	6	3
	SFigure 4G
			Male		Female
			Fus+/+	Fus∆14/∆14	Fus+/+	Fus∆14/∆14
		Maximum mitochondrial speed - retrograde (µm/s)	0.97 ± 0.07	0.71 ± 0.03	1.02 ± 0.09	0.87 ± 0.13
		n =	3	5	6	3
	SFigure 4H
			Male		Female
			Fus+/+	Fus∆14/∆14	Fus+/+	Fus∆14/∆14
		Anterograde pausing (%)	1.37 ± 0.56	3.33 ± 0.57	3.25 ± 0.58	7.38 ± 1.74
		n =	3	5	6	3
	SFigure 4I
			Male		Female
			Fus+/+	Fus∆14/∆14	Fus+/+	Fus∆14/∆14
		Retrograde pausing (%)	2.81 ± 0.48	4.37 ± 1.28	3.52 ± 0.57	6.20 ± 0.83
		n =	3	5	6	3
	SFigure 4J
			Fus+/+	Fus∆14/∆14
		Mitochondria density (%)	11.02 ± 0.44	11.23 ± 0.38
		n =	9	8
	SFigure 4K
			Fus+/+	Fus+/∆14	Fus∆14/∆14
		Mean axon diameter (µm)	6.31 ± 0.18	5.97 ± 0.18	6.01 ± 0.16
		n =	7	6	7
